# Metabolic network construction reveals probiotic-specific alterations in the metabolic activity of a synthetic small intestinal community

**DOI:** 10.1101/2023.03.29.534679

**Authors:** Jack Jansma, Anastasia Chrysovalantou Chatziioannou, Kitty Castricum, Saskia van Hemert, Sahar El Aidy

## Abstract

The gut microbiota plays a crucial role in maintaining overall health and probiotics have emerged as a promising microbiota-targeted therapy for improving human health. However, the molecular mechanisms of probiotics action in general and the targeting of small intestinal microbiota by probiotics are not well understood. To address this, we constructed a synthetic community of three species, which resembles the upper small intestinal microbiota. Our results indicate that probiotic supplementation can directly affect the metabolism of the community, resulting in colonization resistance in a probiotic specific manner. Supplementation with *Streptococcus thermophilus* led to increased lactate production and a decrease in pH, while *Lactobacillus casei* supplementation increased the resistance to perturbations and nutrient utilization without affecting lactate production or pH. Additionally, when combined with kynurenine, *Lactobacillus casei* enhanced the kynurenine pathway metabolism resulting in elevated kynurenic acid levels and possibly indirect colonization resistance. Overall, our study reveals how selecting probiotics with distinct functional capacities can unlock the full potential of microbiota-targeted therapies.

**Importance:** The development of probiotic therapies targeted at the small intestinal microbiota represents a significant advancement in the field of probiotic interventions. This region poses unique opportunities due to its low number of gut microbiota, along with the presence of heightened immune and metabolic host responses. However, progress in this area has been hindered by a lack of detailed understanding regarding the molecular mechanisms through which probiotics exert their effects in the small intestine. Our study, utilizing a synthetic community of three small intestinal bacterial strains and the addition of two different probiotic species, and kynurenine as a representative dietary or endogenously produced compound, highlights the importance of selecting probiotic species with diverse genetic capabilities that complement the functional capacity of the resident microbiota, or alternatively, constructing a multispecies formula. This approach holds great promise for the development of effective probiotic therapies and underscores the need to consider the functional capacity of probiotic species when designing interventions.
