## Supplementary data 1 for "Metabolic network construction reveals probiotic-specific alterations in the metabolic activity of a synthetic small intestinal community"

### Sheet: Explanation
This supplementary files contains the results of the ordinary two-way ANOVAs performed on the biomass data
All 2way ANOVAs are perforemd in GraphPad Prism 7.0
2way ANOVAs are performed, for each sampling time point (3, 5, 7 and 24 hours) with kynurenine addition and probiotic addition as factors.
The results of multiple comparison testing by controlling the false discovery rate according to the Benjamini-Hochberg procedure are depicted in the subsheet Multiple comparisons testing

### Sheet: Data
Probiotic	Condition	pH_low	pH_Time
Control	Blank	5.68	4.73342
Control	Blank	5.58	4.9835
Control	Blank	5.81	4.48347
ST	Blank	5.6	3.61678
ST	Blank	5.63	3.90022
ST	Blank	5.45	3.91669
LC	Blank	5.73	3.80008
LC	Blank	5.81	4.30022
LC	Blank	5.77	5.36669
Control	kynurenine	6.01	3.86678
Control	kynurenine	5.63	3.90022
Control	kynurenine	5.66	4.28347
ST	kynurenine	5.49	4.26672
ST	kynurenine	5.42	3.80008
ST	kynurenine	5.67	3.60003
LC	kynurenine	6.37	4.71669
LC	kynurenine	6.01	5.01681
LC	kynurenine	5.77	4.01681

### Sheet: 2way ANOVA
Time (h)							Significant
3	ANOVA table	SS	DF	MS	F (DFn, DFd)	P value
	Interaction	9.071e-06	2	4.536e-06	F (2, 12) = 0,2786	P=0,7616	No
	Kynurenine	5.227e-06	1	5.227e-06	F (1, 12) = 0,3211	P=0,5814	No
	Probiotic	0.0001207	2	6.034e-05	F (2, 12) = 3,706	P=0,0558	No
	Residual	0.0001954	12	1.628e-05
5	ANOVA table	SS	DF	MS	F (DFn, DFd)	P value
	Interaction	1.56e-06	2	7.8e-07	F (2, 12) = 0,03499	P=0,9657	No
	Kynurenine	1.682e-05	1	1.682e-05	F (1, 12) = 0,7544	P=0,4021	No
	Probiotic	1.123e-05	2	5.616e-06	F (2, 12) = 0,2519	P=0,7813	No
	Residual	0.0002675	12	2.229e-05
7	ANOVA table	SS	DF	MS	F (DFn, DFd)	P value
	Interaction	9.258e-06	2	4.629e-06	F (2, 12) = 1,804	P=0,2066	No
	Kynurenine	3.294e-06	1	3.294e-06	F (1, 12) = 1,284	P=0,2794	No
	Probiotic	0.0001391	2	6.954e-05	F (2, 12) = 27,1	P<0,0001	Yes
	Residual	3.079e-05	12	2.566e-06
24	ANOVA table	SS	DF	MS	F (DFn, DFd)	P value
	Interaction	6.194e-06	2	3.097e-06	F (2, 12) = 0,2219	P=0,8042	No
	Kynurenine	1.076e-06	1	1.076e-06	F (1, 12) = 0,07705	P=0,7861	No
	Probiotic	1.357e-05	2	6.787e-06	F (2, 12) = 0,4862	P=0,6266	No
	Residual	0.0001675	12	1.396e-05

### Sheet: Multiple comparisons testing
Biomass	Time (h)	Comparison	Mean difference	Significant?	q value	P value		Time (h)	Mean difference	Significant?	q value	P value		Time (h)	Mean difference	Significant?	q value	P value		Time (h)	Mean difference	Significant?	q value	P value
	3	Control (Blank) vs. ST (Blank)	0.0009667	No	0.8702	0.7742		5	-0.0014	No	0.9325	0.7228		7	0.002633	No	0.1006	0.0671		24	-0.002367	No	0.9744	0.4529
		Control (Blank) vs. LC (Blank)	0.005	No	0.4002	0.155			0.0003333	No	0.9325	0.9325			-0.0054	Yes	0.0042	0.0014			0.0008667	No	0.9744	0.7812
		Control (Blank) vs. Control (Kynurenine)	0.001767	No	0.8389	0.6016			0.001133	No	0.9325	0.7738			-0.0023	No	0.142	0.1041			0.0007667	No	0.9744	0.8058
		Control (Blank) vs. ST (Kynurenine)	6.667e-05	No	0.9842	0.9842			0.0007333	No	0.9325	0.8523			0.001267	No	0.3771	0.3519			-0.0006	No	0.9744	0.8474
		Control (Blank) vs. LC (Kynurenine)	0.007367	No	0.3509	0.0451			0.002867	No	0.9325	0.4714			-0.0043	Yes	0.0139	0.0065			-0.0002	No	0.9744	0.9488
		ST (Blank) vs. LC (Blank)	0.004033	No	0.5236	0.2443			0.001733	No	0.9325	0.661			-0.008033	Yes	0.0008	<0,0001			0.003233	No	0.9744	0.3101
		ST (Blank) vs. Control (Kynurenine)	0.0008	No	0.8702	0.8122			0.002533	No	0.9325	0.5235			-0.004933	Yes	0.0067	0.0027			0.003133	No	0.9744	0.3246
		ST (Blank) vs. ST (Kynurenine)	-0.0009	No	0.8702	0.7894			0.002133	No	0.9325	0.5902			-0.001367	No	0.3654	0.3167			0.001767	No	0.9744	0.5732
		ST (Blank) vs. LC (Kynurenine)	0.0064	No	0.3794	0.0759			0.004267	No	0.9325	0.2901			-0.006933	Yes	0.0013	0.0002			0.002167	No	0.9744	0.4911
		LC (Blank) vs. Control (Kynurenine)	-0.003233	No	0.6483	0.3457			0.0008	No	0.9325	0.8391			0.0031	No	0.059	0.0354			-0.0001	No	0.9744	0.9744
		LC (Blank) vs. ST (Kynurenine)	-0.004933	No	0.4002	0.1601			0.0004	No	0.9325	0.9191			0.006667	Yes	0.0013	0.0003			-0.001467	No	0.9744	0.6393
		LC (Blank) vs. LC (Kynurenine)	0.002367	No	0.8104	0.4863			0.002533	No	0.9325	0.5235			0.0011	No	0.4168	0.4168			-0.001067	No	0.9744	0.7327
		Control (Kynurenine) vs. ST (Kynurenine)	-0.0017	No	0.8389	0.6152			-0.0004	No	0.9325	0.9191			0.003567	Yes	0.0344	0.0184			-0.001367	No	0.9744	0.6621
		Control (Kynurenine) vs. LC (Kynurenine)	0.0056	No	0.4002	0.1149			0.001733	No	0.9325	0.661			-0.002	No	0.1902	0.1522			-0.0009667	No	0.9744	0.7568
		ST (Kynurenine) vs. LC (Kynurenine)	0.0073	No	0.3509	0.0468			0.002133	No	0.9325	0.5902			-0.005567	Yes	0.0042	0.0011			0.0004	No	0.9744	0.8979
LC = Lactobacillus casei
ST = Streptococcus thermophilus
