## Supplementary data 2 for "Metabolic network construction reveals probiotic-specific alterations in the metabolic activity of a synthetic small intestinal community"

### Sheet: Explanation
This supplementary files contains the results of the ordinary two-way ANOVAs performed on the c-DPCR data
All 2way ANOVAs are perforemd in GraphPad Prism 7.0
2way ANOVAs are performed, for the total cellcount and each species separately with kynurenine addition and probiotic addition as factors.
EC = Escherichia coli, PF = Pseudomonas fluorescens, SS = Streptococcus salivarius
The results of multiple comparison testing by controlling the false discovery rate according to the Benjamini-Hochberg procedure are depicted in the subsheet Multiple comparisons testing

### Sheet: Data
Probiotic	Time	Condition	Replicate	Cellcount_total	Cellcount_SS	Cellcount_PF	Cellcount_EC	Cellcount_ST	Cellcount_LC
Control	t3	Kynurenine	1	11300000000	4570000000	708000000	6000000000	0	0
Control	t5	Kynurenine	1	22600000000	9560000000	576000000	12500000000	0	0
Control	t7	Kynurenine	1	42900000000	8770000000	1030000000	33100000000	0	0
Control	t24	Kynurenine	1	114000000000	17000000000	1500000000	95500000000	0	0
Control	t3	Kynurenine	2	5840000000	934000000	2230000000	2680000000	0	0
Control	t5	Kynurenine	2	30500000000	10200000000	1730000000	18500000000	0	0
Control	t7	Kynurenine	2	91800000000	9830000000	3180000000	78800000000	0	0
Control	t24	Kynurenine	2	56400000000	7380000000	1030000000	48000000000	0	0
Control	t3	Kynurenine	3	9280000000	2160000000	3830000000	3290000000	0	0
Control	t5	Kynurenine	3	56300000000	5870000000	17700000000	32700000000	0	0
Control	t7	Kynurenine	3	108000000000	12400000000	14100000000	81300000000	0	0
Control	t24	Kynurenine	3	215000000000	2970000000	7170000000	204000000000	0	0
ST	t3	Kynurenine	1	16100000000	1390000000	2570000000	6730000000	5370000000	0
ST	t5	Kynurenine	1	72600000000	7040000000	2370000000	50800000000	12300000000	0
ST	t7	Kynurenine	1	42200000000	3800000000	5560000000	22600000000	10200000000	0
ST	t24	Kynurenine	1	76100000000	1880000000	5450000000	66700000000	2130000000	0
ST	t3	Kynurenine	2	15600000000	3990000000	372000000	5450000000	5800000000	0
ST	t5	Kynurenine	2	50500000000	8550000000	437000000	25900000000	15600000000	0
ST	t7	Kynurenine	2	41300000000	4880000000	431000000	28900000000	7020000000	0
ST	t24	Kynurenine	2	174000000000	2070000000	77500000	167000000000	4110000000	0
ST	t3	Kynurenine	3	16400000000	2520000000	5000000000	2920000000	5940000000	0
ST	t5	Kynurenine	3	43400000000	9850000000	5160000000	19300000000	9050000000	0
ST	t7	Kynurenine	3	52200000000	5280000000	3610000000	37600000000	5780000000	0
ST	t24	Kynurenine	3	140000000000	812000000	997000000	137000000000	1030000000	0
LC	t3	Kynurenine	1	2760000000	200191160	1948476400	614504800	0	8.55536e+06
LC	t5	Kynurenine	1	7620000000	808435940	1910051000	4903987400	0	5.16171e+06
LC	t7	Kynurenine	1	66000000000	4441967400	9309664000	52287352000	0	33761988
LC	t24	Kynurenine	1	35800000000	5004970230	2249340990	28522681200	0	55212066
LC	t3	Kynurenine	2	950000000	21384090	682205810	246814100	0	7.87284e+06
LC	t5	Kynurenine	2	10600000000	829295740	1054364220	8762208000	0	1.59932e+07
LC	t7	Kynurenine	2	45900000000	1908688600	3033516200	40926340000	0	22936342
LC	t24	Kynurenine	2	17700000000	1131571350	637809900	15930259800	0	17102631
LC	t3	Kynurenine	3	1150000000	107966950	529569040	515308300	0	3.51866e+06
LC	t5	Kynurenine	3	10500000000	1326992160	960159200	8207264000	0	2.73855e+07
LC	t7	Kynurenine	3	13500000000	1413774440	355876560	11766258400	0	1.00821e+07
LC	t24	Kynurenine	3	63800000000	3928021110	542257170	59302596600	0	48018399
Control	t3	Blank	1	18000000000	7370000000	1980000000	8610000000	0	0
Control	t5	Blank	1	51600000000	27700000000	1580000000	22300000000	0	0
Control	t7	Blank	1	26000000000	20500000000	2010000000	3560000000	0	0
Control	t24	Blank	1	52500000000	1470000000	305000000	50700000000	0	0
Control	t3	Blank	2	2670000000	691000000	496000000	1480000000	0	0
Control	t5	Blank	2	80900000000	34300000000	2700000000	43900000000	0	0
Control	t7	Blank	2	41900000000	3970000000	11600000000	26400000000	0	0
Control	t24	Blank	2	44700000000	1730000000	1550000000	41400000000	0	0
Control	t3	Blank	3	2960000000	127000000	2580000000	245000000	0	0
Control	t5	Blank	3	32200000000	2470000000	14900000000	14700000000	0	0
Control	t7	Blank	3	134000000000	12500000000	1220000000	121000000000	0	0
Control	t24	Blank	3	59700000000	1850000000	759000000	57100000000	0	0
ST	t3	Blank	1	7930000000	937000000	893000000	4300000000	1800000000	0
ST	t5	Blank	1	24100000000	8870000000	1820000000	3140000000	10300000000	0
ST	t7	Blank	1	31800000000	10200000000	2790000000	4560000000	14200000000	0
ST	t24	Blank	1	19900000000	3340000000	646000000	13700000000	2240000000	0
ST	t3	Blank	2	18900000000	1960000000	4300000000	9180000000	3420000000	0
ST	t5	Blank	2	40200000000	7410000000	6930000000	17200000000	8600000000	0
ST	t7	Blank	2	46100000000	4820000000	2710000000	32500000000	6040000000	0
ST	t24	Blank	2	82600000000	1570000000	981000000	78700000000	1410000000	0
ST	t3	Blank	3	9940000000	2510000000	865000000	1450000000	5110000000	0
ST	t5	Blank	3	16600000000	861000000	110000000	14400000000	1250000000	0
ST	t7	Blank	3	53400000000	662000000	79200000	51900000000	743000000	0
ST	t24	Blank	3	120000000000	283000000	360000000	119000000000	406000000	0
LC	t3	Blank	1	2960000000	647000000	1670000000	642000000	0	5230000
LC	t5	Blank	1	5910000000	1860000000	1070000000	2970000000	0	7290000
LC	t7	Blank	1	13500000000	3010000000	1250000000	9240000000	0	10100000
LC	t24	Blank	1	5820000000	1450000000	147000000	4220000000	0	11200000
LC	t3	Blank	2	620000000	47400000	18500000	547000000	0	11100000
LC	t5	Blank	2	12100000000	911000000	142000000	11100000000	0	16500000
LC	t7	Blank	2	21600000000	1540000000	290000000	19800000000	0	12600000
LC	t24	Blank	2	109000000000	2640000000	1440000000	105000000000	0	16000000
LC	t3	Blank	3	1890000000	141000000	973000000	764000000	0	15500000
LC	t5	Blank	3	13400000000	2660000000	990000000	9740000000	0	4340000
LC	t7	Blank	3	24500000000	2580000000	1160000000	20700000000	0	47700000
LC	t24	Blank	3	87100000000	6680000000	1280000000	79100000000	0	59300000

### Sheet: 2way ANOVA total cellcount
Time (h)							Significant
3	ANOVA table	SS	DF	MS	F (DFn, DFd)	P value
	Interaction	1.261e+19	2	6.307e+18	F (2, 12) = 0,3124	P=0,7375	No
	Kynurenine	1.014e+19	1	1.014e+19	F (1, 12) = 0,5023	P=0,4921	No
	Probiotic	4.637e+20	2	2.318e+20	F (2, 12) = 11,48	P=0,0016	Yes
	Residual	2.423e+20	12	2.019e+19
5	ANOVA table	SS	DF	MS	F (DFn, DFd)	P value
	Interaction	1.69e+21	2	8.449e+20	F (2, 12) = 3,876	P=0,0503	No
	Kynurenine	4.235e+19	1	4.235e+19	F (1, 12) = 0,1943	P=0,6672	No
	Probiotic	4.531e+21	2	2.266e+21	F (2, 12) = 10,39	P=0,0024	Yes
	Residual	2.616e+21	12	2.18e+20
7	ANOVA table	SS	DF	MS	F (DFn, DFd)	P value
	Interaction	3.178e+20	2	1.589e+20	F (2, 12) = 0,1752	P=0,8414	No
	Kynurenine	6.845e+20	1	6.845e+20	F (1, 12) = 0,755	P=0,4020	No
	Probiotic	5.87e+21	2	2.935e+21	F (2, 12) = 3,237	P=0,0751	No
	Residual	1.088e+22	12	9.067e+20
24	ANOVA table	SS	DF	MS	F (DFn, DFd)	P value
	Interaction	9.187e+21	2	4.594e+21	F (2, 12) = 1,834	P=0,2018	No
	Kynurenine	5.39e+21	1	5.39e+21	F (1, 12) = 2,152	P=0,1681	No
	Probiotic	7.821e+21	2	3.911e+21	F (2, 12) = 1,562	P=0,2496	No
	Residual	3.005e+22	12	2.504e+21

### Sheet: 2way ANOVA EC cellcount
Time (h)							Significant
3	ANOVA table	SS	DF	MS	F (DFn, DFd)	P value
	Interaction	4.217e+17	2	2.109e+17	F (2, 12) = 0,0297	P=0,9708	No
	Kynurenine	8.391e+16	1	8.391e+16	F (1, 12) = 0,01182	P=0,9152	No
	Probiotic	6.292e+19	2	3.146e+19	F (2, 12) = 4,431	P=0,0362	Yes
	Residual	8.52e+19	12	7.1e+18
5	ANOVA table	SS	DF	MS	F (DFn, DFd)	P value
	Interaction	5.768e+20	2	2.884e+20	F (2, 12) = 2,502	P=0,1236	No
	Kynurenine	9.856e+19	1	9.856e+19	F (1, 12) = 0,8548	P=0,3734	No
	Probiotic	9.562e+20	2	4.781e+20	F (2, 12) = 4,147	P=0,0427	Yes
	Residual	1.384e+21	12	1.153e+20
7	ANOVA table	SS	DF	MS	F (DFn, DFd)	P value
	Interaction	2.767e+20	2	1.383e+20	F (2, 12) = 0,1453	P=0,8663	No
	Kynurenine	5.296e+20	1	5.296e+20	F (1, 12) = 0,5562	P=0,4701	No
	Probiotic	3.556e+21	2	1.778e+21	F (2, 12) = 1,867	P=0,1968	No
	Residual	1.143e+22	12	9.522e+20
24	ANOVA table	SS	DF	MS	F (DFn, DFd)	P value
	Interaction	7.837e+21	2	3.918e+21	F (2, 12) = 1,55	P=0,2519	No
	Kynurenine	4.14e+21	1	4.14e+21	F (1, 12) = 1,638	P=0,2248	No
	Probiotic	7.407e+21	2	3.704e+21	F (2, 12) = 1,465	P=0,2696	No
	Residual	3.033e+22	12	2.528e+21

### Sheet: 2way ANOVA PF cellcount
Time (h)							Significant
3	ANOVA table	SS	DF	MS	F (DFn, DFd)	P value
	Interaction	1.895e+17	2	9.476e+16	F (2, 12) = 0,0402	P=0,9607	No
	Kynurenine	9.323e+17	1	9.323e+17	F (1, 12) = 0,3955	P=0,5412	No
	Probiotic	5.978e+18	2	2.989e+18	F (2, 12) = 1,268	P=0,3166	No
	Residual	2.829e+19	12	2.357e+18
5	ANOVA table	SS	DF	MS	F (DFn, DFd)	P value
	Interaction	5.871e+17	2	2.936e+17	F (2, 12) = 0,01068	P=0,9894	No
	Kynurenine	1.514e+17	1	1.514e+17	F (1, 12) = 0,005508	P=0,9421	No
	Probiotic	9.488e+19	2	4.744e+19	F (2, 12) = 1,725	P=0,2195	No
	Residual	3.299e+20	12	2.749e+19
7	ANOVA table	SS	DF	MS	F (DFn, DFd)	P value
	Interaction	4.358e+18	2	2.179e+18	F (2, 12) = 0,1157	P=0,8917	No
	Kynurenine	1.701e+19	1	1.701e+19	F (1, 12) = 0,9032	P=0,3607	No
	Probiotic	3.541e+19	2	1.771e+19	F (2, 12) = 0,9402	P=0,4175	No
	Residual	2.26e+20	12	1.883e+19
24	ANOVA table	SS	DF	MS	F (DFn, DFd)	P value
	Interaction	3.602e+18	2	1.801e+18	F (2, 12) = 0,4947	P=0,6217	No
	Kynurenine	8.251e+18	1	8.251e+18	F (1, 12) = 2,266	P=0,1581	No
	Probiotic	3.087e+18	2	1.544e+18	F (2, 12) = 0,4239	P=0,6639	No
	Residual	4.369e+19	12	3.641e+18

### Sheet: 2way ANOVA SS cellcount
Time (h)							Significant
3	ANOVA table	SS	DF	MS	F (DFn, DFd)	P value
	Interaction	1.005e+18	2	5.027e+17	F (2, 12) = 0,1365	P=0,8738	No
	Kynurenine	1.189e+17	1	1.189e+17	F (1, 12) = 0,03228	P=0,8604	No
	Probiotic	2.053e+19	2	1.027e+19	F (2, 12) = 2,787	P=0,1013	No
	Residual	4.42e+19	12	3.684e+18
5	ANOVA table	SS	DF	MS	F (DFn, DFd)	P value
	Interaction	2.034e+20	2	1.017e+20	F (2, 12) = 1,977	P=0,1811	No
	Kynurenine	6.052e+19	1	6.052e+19	F (1, 12) = 1,176	P=0,2994	No
	Probiotic	5.612e+20	2	2.806e+20	F (2, 12) = 5,454	P=0,0207	Yes
	Residual	6.174e+20	12	5.145e+19
7	ANOVA table	SS	DF	MS	F (DFn, DFd)	P value
	Interaction	3.73e+18	2	1.865e+18	F (2, 12) = 0,1136	P=0,8935	No
	Kynurenine	2.771e+18	1	2.771e+18	F (1, 12) = 0,1688	P=0,6884	No
	Probiotic	2.502e+20	2	1.251e+20	F (2, 12) = 7,623	P=0,0073	Yes
	Residual	1.97e+20	12	1.641e+19
24	ANOVA table	SS	DF	MS	F (DFn, DFd)	P value
	Interaction	5.812e+19	2	2.906e+19	F (2, 12) = 2,649	P=0,1115	No
	Kynurenine	2.487e+19	1	2.487e+19	F (1, 12) = 2,267	P=0,1580	No
	Probiotic	4.199e+19	2	2.1e+19	F (2, 12) = 1,914	P=0,1900	No
	Residual	1.317e+20	12	1.097e+19

### Sheet: Mulitple comparisons testing
Species
Total	Time (h)	Comparison	Mean difference	Significant?	q value	P value		Time (h)	Mean difference	Significant?	q value	P value		Time (h)	Mean difference	Significant?	q value	P value		Time (h)	Mean difference	Significant?	q value	P value
	3	Control (Blank) vs. ST (Blank)	-4380000000	No	0.3485	0.2556		5	27933333333	No	0.0974	0.039		7	23533333333	No	0.5316	0.3574		24	-21866666667	No	0.8213	0.6023
		Control (Blank) vs. LC (Blank)	6053333333	No	0.1873	0.1249			44430000000	Yes	0.0117	0.0031			47433333333	No	0.5175	0.0777			-15006666667	No	0.8679	0.7198
		Control (Blank) vs. Control (Kynurenine)	-930000000	No	0.8616	0.8042			18433333333	No	0.2282	0.1522			-13600000000	No	0.7379	0.5903			-76166666667	No	0.326	0.0869
		Control (Blank) vs. ST (Kynurenine)	-8156666667	No	0.1385	0.0462			-600000000	No	0.9611	0.9611			22066666667	No	0.5316	0.3871			-77733333333	No	0.326	0.0814
		Control (Blank) vs. LC (Kynurenine)	6256666667	No	0.1873	0.1138			45326666667	Yes	0.0117	0.0027			25500000000	No	0.5316	0.3201			13200000000	No	0.8679	0.7522
		ST (Blank) vs. LC (Blank)	10433333333	No	0.0555	0.0148			16496666667	No	0.2453	0.1962			23900000000	No	0.5316	0.3502			6860000000	No	0.9316	0.8695
		ST (Blank) vs. Control (Kynurenine)	3450000000	No	0.4218	0.3656			-9500000000	No	0.5146	0.446			-37133333333	No	0.5175	0.1568			-54300000000	No	0.3911	0.2086
		ST (Blank) vs. ST (Kynurenine)	-3776666667	No	0.4045	0.3236			-28533333333	No	0.0974	0.0356			-1466666667	No	0.9534	0.9534			-55866666667	No	0.3911	0.1966
		ST (Blank) vs. LC (Kynurenine)	10636666667	No	0.0555	0.0133			17393333333	No	0.2382	0.1747			1966666667	No	0.9534	0.9376			35066666667	No	0.6793	0.4076
		LC (Blank) vs. Control (Kynurenine)	-6983333333	No	0.1523	0.0812			-25996666667	No	0.0976	0.052			-61033333333	No	0.4324	0.0288			-61160000000	No	0.3911	0.1603
		LC (Blank) vs. ST (Kynurenine)	-14210000000	Yes	0.0166	0.0022			-45030000000	Yes	0.0117	0.0028			-25366666667	No	0.5316	0.3225			-62726666667	No	0.3911	0.1507
		LC (Blank) vs. LC (Kynurenine)	203333333	No	0.9567	0.9567			896666667	No	0.9611	0.9419			-21933333333	No	0.5316	0.3899			28206666667	No	0.7547	0.5031
		Control (Kynurenine) vs. ST (Kynurenine)	-7226666667	No	0.1523	0.0724			-19033333333	No	0.2282	0.1403			35666666667	No	0.5175	0.1725			-1566666667	No	0.97	0.97
		Control (Kynurenine) vs. LC (Kynurenine)	7186666667	No	0.1523	0.0738			26893333333	No	0.0976	0.0455			39100000000	No	0.5175	0.1377			89366666667	No	0.326	0.0493
		ST (Kynurenine) vs. LC (Kynurenine)	14413333333	Yes	0.0166	0.002			45926666667	Yes	0.0117	0.0025			3433333333	No	0.9534	0.8913			90933333333	No	0.326	0.046
Escherichia coli	Time (h)	Comparison	Mean difference	Significant?	q value	P value		Time (h)	Mean difference	Significant?	q value	P value		Time (h)	Mean difference	Significant?	q value	P value		Time (h)	Mean difference	Significant?	q value	P value
	3	Control (Blank) vs. ST (Blank)	-1531666667	No	0.7423	0.4949		5	15386666667	No	0.2618	0.1047		7	20666666667	No	0.7666	0.4281		24	-20733333333	No	0.8491	0.6227
		Control (Blank) vs. LC (Blank)	2794000000	No	0.4187	0.2233			19030000000	No	0.1522	0.0507			33740000000	No	0.7666	0.2053			-13040000000	No	0.8545	0.7562
		Control (Blank) vs. Control (Kynurenine)	-545000000	No	0.9305	0.8064			5733333333	No	0.7166	0.5255			-14080000000	No	0.7666	0.5866			-66100000000	No	0.4725	0.1333
		Control (Blank) vs. ST (Kynurenine)	-1588333333	No	0.7423	0.4794			-5033333333	No	0.7206	0.5765			20620000000	No	0.7666	0.4291			-73833333333	No	0.4725	0.0973
		Control (Blank) vs. LC (Kynurenine)	2986000000	No	0.4179	0.195			19676666667	No	0.1522	0.0444			15320000000	No	0.7666	0.5545			15166666667	No	0.8545	0.7182
		ST (Blank) vs. LC (Blank)	4325666667	No	0.2628	0.0701			3643333333	No	0.734	0.6851			13073333333	No	0.7666	0.6133			7693333333	No	0.8545	0.8545
		ST (Blank) vs. Control (Kynurenine)	986666667	No	0.8228	0.6583			-9653333333	No	0.4387	0.2925			-34746666667	No	0.7666	0.193			-45366666667	No	0.5452	0.2908
		ST (Blank) vs. ST (Kynurenine)	-56666667	No	0.9796	0.9796			-20420000000	No	0.1522	0.0381			-46666667	No	0.9986	0.9986			-53100000000	No	0.4725	0.2202
		ST (Blank) vs. LC (Kynurenine)	4517666667	No	0.2628	0.06			4290000000	No	0.7309	0.6334			-5346666667	No	0.8967	0.8355			35900000000	No	0.665	0.399
		LC (Blank) vs. Control (Kynurenine)	-3339000000	No	0.377	0.1508			-13296666667	No	0.2911	0.1553			-47820000000	No	0.7666	0.082			-53060000000	No	0.4725	0.2205
		LC (Blank) vs. ST (Kynurenine)	-4382333333	No	0.2628	0.067			-24063333333	No	0.1333	0.0178			-13120000000	No	0.7666	0.612			-60793333333	No	0.4725	0.1644
		LC (Blank) vs. LC (Kynurenine)	192000000	No	0.9796	0.9311			646666667	No	0.9424	0.9424			-18420000000	No	0.7666	0.4788			28206666667	No	0.7576	0.5051
		Control (Kynurenine) vs. ST (Kynurenine)	-1043333333	No	0.8228	0.6402			-10766666667	No	0.405	0.243			34700000000	No	0.7666	0.1936			-7733333333	No	0.8545	0.8537
		Control (Kynurenine) vs. LC (Kynurenine)	3531000000	No	0.377	0.1306			13943333333	No	0.2911	0.1377			29400000000	No	0.7666	0.2659			81266666667	No	0.4725	0.0712
		ST (Kynurenine) vs. LC (Kynurenine)	4574333333	No	0.2628	0.0573			24710000000	No	0.1333	0.0155			-5300000000	No	0.8967	0.8369			89000000000	No	0.4725	0.051
Pseudomonas fluorescens	Time (h)	Comparison	Mean difference	Significant?	q value	P value		Time (h)	Mean difference	Significant?	q value	P value		Time (h)	Mean difference	Significant?	q value	P value		Time (h)	Mean difference	Significant?	q value	P value
	3	Control (Blank) vs. ST (Blank)	-334000000	No	0.8963	0.7944		5	3440000000	No	0.8199	0.4373		7	3083600000	No	0.8443	0.4012		24	209000000	No	0.9577	0.8955
		Control (Blank) vs. LC (Blank)	798166667	No	0.896	0.5363			5659333333	No	0.8199	0.2108			4043333333	No	0.8443	0.2761			-84333333	No	0.9577	0.9577
		Control (Blank) vs. Control (Kynurenine)	-570666667	No	0.896	0.6571			-275333333	No	0.9498	0.9498			-1160000000	No	0.8443	0.749			-2362000000	No	0.7673	0.1554
		Control (Blank) vs. ST (Kynurenine)	-962000000	No	0.896	0.4577			3737666667	No	0.8199	0.3998			1743000000	No	0.8443	0.6317			-1303500000	No	0.8674	0.4191
		Control (Blank) vs. LC (Kynurenine)	631333333	No	0.896	0.6236			5086666667	No	0.8199	0.2578			711333333	No	0.8443	0.8443			-272000000	No	0.9577	0.8643
		ST (Blank) vs. LC (Blank)	1132166667	No	0.896	0.3842			2219333333	No	0.9476	0.6136			959733333	No	0.8443	0.7911			-293333333	No	0.9577	0.8538
		ST (Blank) vs. Control (Kynurenine)	-236666667	No	0.8963	0.8534			-3715333333	No	0.8199	0.4025			-4243600000	No	0.8443	0.2542			-2571000000	No	0.7673	0.1248
		ST (Blank) vs. ST (Kynurenine)	-628000000	No	0.896	0.6255			297666667	No	0.9498	0.9457			-1340600000	No	0.8443	0.7118			-1512500000	No	0.8674	0.3508
		ST (Blank) vs. LC (Kynurenine)	965333333	No	0.896	0.4562			1646666667	No	0.9476	0.7072			-2372266667	No	0.8443	0.5158			-481000000	No	0.9577	0.7628
		LC (Blank) vs. Control (Kynurenine)	-1368833333	No	0.896	0.2963			-5934666667	No	0.8199	0.1909			-5203333333	No	0.8443	0.1677			-2277666667	No	0.7673	0.1694
		LC (Blank) vs. ST (Kynurenine)	-1760166667	No	0.896	0.1856			-1921666667	No	0.9476	0.6615			-2300333333	No	0.8443	0.5284			-1219166667	No	0.8674	0.4491
		LC (Blank) vs. LC (Kynurenine)	-166833333	No	0.8963	0.8963			-572666667	No	0.9498	0.8958			-3332000000	No	0.8443	0.3656			-187666667	No	0.9577	0.9061
		Control (Kynurenine) vs. ST (Kynurenine)	-391333333	No	0.8963	0.7603			4013000000	No	0.8199	0.3671			2903000000	No	0.8443	0.4286			1058500000	No	0.8674	0.5098
		Control (Kynurenine) vs. LC (Kynurenine)	1202000000	No	0.896	0.3566			5362000000	No	0.8199	0.2343			1871333333	No	0.8443	0.607			2090000000	No	0.7673	0.2046
		ST (Kynurenine) vs. LC (Kynurenine)	1593333333	No	0.896	0.2278			1349000000	No	0.9476	0.7581			-1031666667	No	0.8443	0.7759			1031500000	No	0.8674	0.5204
Streptococcus salivarius	Time (h)	Comparison	Mean difference	Significant?	q value	P value		Time (h)	Mean difference	Significant?	q value	P value		Time (h)	Mean difference	Significant?	q value	P value		Time (h)	Mean difference	Significant?	q value	P value
	3	Control (Blank) vs. ST (Blank)	927000000	No	0.8725	0.5651		5	15776333333	No	0.0977	0.0195		7	7096000000	No	0.1328	0.0531		24	-47666667	No	0.9862	0.9862
		Control (Blank) vs. LC (Blank)	2450866667	No	0.43	0.1438			19679666667	Yes	0.0425	0.0057			9946666667	No	0.0922	0.0109			-1906666667	No	0.7633	0.4943
		Control (Blank) vs. Control (Kynurenine)	174666667	No	0.9608	0.9131			12946666667	No	0.1417	0.0472			1990000000	No	0.6446	0.5586			-7433333333	No	0.0912	0.0177
		Control (Blank) vs. ST (Kynurenine)	96000000	No	0.9608	0.9522			13010000000	No	0.1417	0.0463			7670000000	No	0.1166	0.0389			96000000	No	0.9862	0.9723
		Control (Blank) vs. LC (Kynurenine)	2619538637	No	0.43	0.1205			20501000000	Yes	0.0425	0.0044			9736666667	No	0.0922	0.0123			-1670000000	No	0.7633	0.5485
		ST (Blank) vs. LC (Blank)	1523866667	No	0.6563	0.35			3903333333	No	0.706	0.5177			2850666667	No	0.6446	0.4057			-1859000000	No	0.7633	0.5049
		ST (Blank) vs. Control (Kynurenine)	-752333333	No	0.8725	0.6398			-2829666667	No	0.7444	0.6377			-5106000000	No	0.2787	0.1486			-7385666667	No	0.0912	0.0182
		ST (Blank) vs. ST (Kynurenine)	-831000000	No	0.8725	0.6056			-2766333333	No	0.7444	0.6452			574000000	No	0.9269	0.8651			143666667	No	0.9862	0.9585
		ST (Blank) vs. LC (Kynurenine)	1692538637	No	0.6458	0.3014			4724666667	No	0.6533	0.4355			2640666667	No	0.6446	0.4402			-1622333333	No	0.7633	0.5598
		LC (Blank) vs. Control (Kynurenine)	-2276200000	No	0.43	0.172			-6733000000	No	0.4617	0.2727			-7956666667	No	0.1166	0.0332			-5526666667	No	0.1908	0.0636
		LC (Blank) vs. ST (Kynurenine)	-2354866667	No	0.43	0.1588			-6669666667	No	0.4617	0.277			-2276666667	No	0.6446	0.5044			2002666667	No	0.7633	0.4733
		LC (Blank) vs. LC (Kynurenine)	168671970	No	0.9608	0.9161			821333333	No	0.9544	0.8908			-210000000	No	0.9504	0.9504			236666667	No	0.9862	0.9317
		Control (Kynurenine) vs. ST (Kynurenine)	-78666667	No	0.9608	0.9608			63333333	No	0.9915	0.9915			5680000000	No	0.2392	0.1116			7529333333	No	0.0912	0.0165
		Control (Kynurenine) vs. LC (Kynurenine)	2444871970	No	0.43	0.1447			7554333333	No	0.4617	0.2214			7746666667	No	0.1166	0.0373			5763333333	No	0.1908	0.0545
		ST (Kynurenine) vs. LC (Kynurenine)	2523538637	No	0.43	0.1333			7491000000	No	0.4617	0.2251			2066666667	No	0.6446	0.5438			-1766000000	No	0.7633	0.5261
LC = Lactobacillus casei
ST = Streptococcus thermophilus
